# Developing an approach to list bryophytes of conservation interests for England’s Local Nature Recovery Strategies

**DOI:** 10.1101/2025.08.01.668143

**Authors:** Michael Davies, Jamie Bojko, Diana Feliciano, Ambroise Baker

## Abstract

Biodiversity is globally declining, and the United Kingdom (UK) recognised as one of the most nature-depleted countries. With an aim to restore ecosystems, the UK has initiated a policy of Local Nature Recovery Strategies (LNRS), to be published for 48 areas across England. We devised and applied a workflow using open access data to produce preliminary lists of bryophytes of conservation interest for each LNRS area. Our objectives include: (i) to ascertain which LNRS area match the current recording scheme based on Watsonian vice-counties; (ii) to produce data-driven draft lists for each LNRS area, (iii) to compare this list in the Tees Valley area with a species list derived from expert knowledge. Using an inclusion threshold at 90% of surface area, we found that 20 out of the 48 LNRS areas are compatible with the vice-county-based scheme. We determine that LNRS areas included on average 9.3 (+/- 6.9) species threatened by extinction, a supplementary 3.6 (+/- 3.4) species near threatened and, adding nationally rare or scarce species, a total of 66.3 (+/- 35.1) species. A case study based on the Tees Valley revealed an overall good match between data and expert driven species lists, despite discrepancies relating to geographical attributions near boundaries and additional species solely selected by expert opinion. It is anticipated that the preliminary lists produced could save valuable time to local experts when working towards LNRS bryophyte lists, and that the approach developed will be relevant to other organism groups, supporting effectively LNRSs across England.
