## Appendix 1 for "Developing an approach to list bryophytes of conservation interests for England’s Local Nature Recovery Strategies"

### Sheet: Sheet1
	Callaghan (2023)	Pescott (2016)
Species in England	Red List	Nat R/S
Abietinella abietina	LC	NS
Acaulon mediterraneum	LC	NR
Acaulon triquetrum	VU	NR
Achrophyllum dentatum	NA	NR
Aloina ambigua	LC	NS
Aloina brevirostris	LC	NS
Aloina rigida	LC	NS
Amblyodon dealbatus	LC	NS
Amphidium lapponicum	LC	NS
Anastrophyllum hellerianum	LC	NS
Andreaea frigida	VU	NR
Andreaea megistospora	LC	NS
Andreaea mutabilis	LC	NS
Aneura mirabilis	LC	NS
Anomodon longifolius	VU	NR
Anthoceros agrestis	LC	NS
Aplodon wormskioldii	CR(PE)	NR
Arctoa fulvella	LC	NS
Atrichum_angustatum	CR	NR
Atrichum flavisetum	DD
Atrichum tenellum	LC	NS
Aulacomnium turgidum	LC	NR
Barbilophozia kunzeana	VU	NS
Barbilophozia lycopodioides	LC	NS
Bartramia aprica	EN	NR
Bartramia halleriana	LC	NS
Biantheridion undulifolium	VU	NR
Blindiadelphus campylopodus	VU	NR
Blindiadelphus diversifolius	CR(PE)	NR
Brachydontium trichodes	LC	NS
Brachythecium salebrosum	LC	NS
Braunia imberbis	LC	NS
Bruchia vogesiaca	CR(PE)	NR
Bryum calophyllum	EN	NR
Bryum canariense	LC	NS
Bryum concinnatum	LC	NS
Bryum creberrimum	DD(TU)
Bryum cyclophyllum	CR	NR
Bryum dyffrynense	NT	NR
Bryum elegans	LC	NS
Bryum gemmilucens	LC	NR
Bryum gemmiparum	EN	NR
Bryum intermedium	LC	NS
Bryum knowltonii	VU	NR
Bryum kunzei	LC	NS
Bryum marratii	EN	NR
Bryum mildeanum	DD(TU)	NR
Bryum riparium	LC	NS
Bryum salinum	DD	NR
Bryum tenuisetum	LC	NS
Bryum torquescens	LC	NS
Bryum turbinatum	CR(PE)
Bryum uliginosum	CR(PE)
Bryum valparaisense	DD	NR
Bryum warneum	EN	NS
Bryum weigelii	LC	NS
Buxbaumia aphylla	EN	NR
Calypogeia azurea	LC	NS
Calypogeia integristipula	LC	NS
Calyptrochaeta apiculata	NA	NR
Campylophyllopsis calcarea	LC	NS
Campylopus gracilis	LC	NS
Campylopus pilifer	LC	NS
Campylopus setifolius	LC	NS
Campylostelium saxicola	LC	NS
Catoscopium nigritum	NT	NS
Cephalozia leucantha	NT
Cephalozia loitlesbergeri	LC	NS
Cephalozia macrostachya	LC	NS
Cephalozia pleniceps	LC	NS
Cephaloziella baumgartneri	EN	NR
Cephaloziella calyculata	EN	NR
Cephaloziella dentata	EN	NR
Cephaloziella elachista	DD	NR
Cephaloziella integerrima	EN	NR
Cephaloziella massalongoi	EN	NS
Cephaloziella nicholsonii	VU	NS
Cephaloziella rubella	LC	NS
Cephaloziella spinigera	LC	NS
Cephaloziella stellulifera	NT	NS
Cephaloziella turneri	NT	NR
Ceratodon conicus	DD	NR
Cheilothela chloropus	EN	NR
Chenia leptophylla	LC	NR
Chionoloma hibernicum	LC	NS
Chionoloma recurvifolium	LC	NS
Cinclidium stygium	NT	NS
Cinclidotus riparius	VU	NR
Codonoblepharon forsteri	EN	NR
Cololejeunea rossettiana	LC	NS
Conardia compacta	NT	NS
Conostomum tetragonum	NT	NS
Coscinodon cribrosus	LC	NS
Crossidium squamiferum	CR	NR
Cyclodictyon laetevirens	CR	NR
Cynodontium jenneri	LC	NS
Cynodontium polycarpon	EN
Cynodontium tenellum	VU
Daltonia splachnoides	LC	NR
Dendrocryphaea lamyana	VU	NR
Dialytrichia saxicola	LC	NR
Dicranella crispa	LC	NR
Dicranodontium asperulum	LC	NS
Dicranodontium uncinatum	LC	NS
Dicranum elongatum	CR	NR
Dicranum flagellare	LC	NS
Dicranum flexicaule	LC	NS
Dicranum leioneuron	DD	NR
Dicranum polysetum	LC	NS
Dicranum spurium	LC	NS
Dicranum undulatum	NT	NS
Didymodon cordatus	CR	NR
Didymodon glaucus	CR	NR
Didymodon tomaculosus	LC	NS
Diplophyllum taxifolium	LC	NS
Discelium nudum	LC	NS
Distichium inclinatum	LC	NS
Ditrichum cornubicum	EN	NR
Ditrichum lineare	LC	NS
Ditrichum pallidum	CR(PE)
Ditrichum plumbicola	VU	NS
Ditrichum pusillum	LC	NS
Ditrichum subulatum	VU	NR
Ditrichum zonatum	LC	NS
Drepanocladus lycopodioides	EN	NS
Drepanocladus sendtneri	DD	NS
Drepanocladus turgescens	CR	NR
Dumortiera hirsuta	VU	NR
Encalypta alpina	LC	NS
Encalypta ciliata	LC	NS
Encalypta pilifera	DD	NR
Encalypta rhaptocarpa	LC	NS
Endogemma caespiticia	NT	NR
Entosthodon mouretii	DD(TU)
Entosthodon muhlenbergii	LC	NS
Entosthodon pulchellus	NT	NS
Ephemerum cohaerens	LC	NR
Ephemerum crassinervium	LC	NS
Eremonotus myriocarpus	LC	NS
Eurhynchiastrum diversifolium	EN	NR
Fissidens crispus	LC	NS
Fissidens curvatus	LC	NR
Fissidens fontanus	LC	NS
Fissidens monguillonii	LC	NR
Fissidens polyphyllus	LC	NS
Fissidens rivularis	LC	NS
Fissidens rufulus	LC	NS
Fissidens serrulatus	VU	NR
Fossombronia angulosa	NT	NS
Fossombronia fimbriata	EN	NR
Fossombronia foveolata	LC	NS
Fossombronia husnotii	LC	NS
Fossombronia maritima	LC	NR
Fossombronia mittenii	CR(PE)	NR
Gongylanthus ericetorum	EN	NR
Grimmia anodon	CR	NR
Grimmia arenaria	VU	NR
Grimmia atrata	NT	NS
Grimmia crinita	CR	NR
Grimmia decipiens	LC	NS
Grimmia elongata	LC	NR
Grimmia incurva	LC	NS
Grimmia laevigata	LC	NS
Grimmia longirostris	LC	NS
Grimmia montana	LC	NS
Grimmia muehlenbeckii	LC	NS
Grimmia orbicularis	LC	NS
Grimmia ovalis	LC	NS
Grimmia tergestina	LC	NS
Gymnomitrion adustum	LC	NS
Gymnomitrion alpinum	LC	NS
Gymnostomum calcareum	LC	NS
Gymnostomum viridulum	LC	NS
Habrodon perpusillus	NT	NR
Hageniella micans	VU	NS
Hamatocaulis vernicosus	LC	NS
Harpanthus flotovianus	LC	NS
Hedwigia ciliata	LC	NS
Hedwigia striata	DD
Hennediella macrophylla	LC	NS
Hennediella stanfordensis	LC	NS
Herzogiella seligeri	LC	NS
Heterocladium wulfsbergii	LC	NS
Heterogemma capitata	VU	NR
Homomallium incurvatum	EN	NR
Hygroamblystegium humile	LC	NS
Hymenoloma crispulum	LC	NS
Hypnum imponens	LC	NS
Jungermannia borealis	LC	NS
Kandaea elodes	LC	NS
Kiaeria falcata	NT	NS
Kiaeria starkei	NT	NS
Lejeunea mandonii	EN	NR
Leptodontium gemmascens	NT	NS
Leptodontium proliferum	NA	NR
Leptotheca gaudichaudii	NA	NR
Lescuraea incurvata	VU	NR
Lewinskya acuminata	NA	NR
Lewinskya speciosa	LC	NS
Liochlaena lanceolata	CR	NR
Lophocolea bispinosa	NA	NS
Lophocolea brookwoodiana	NA	NR
Lophozia longidens	LC	NS
Lophozia wenzelii	DD(TU)	NR
Marsupella profunda	EN	NR
Marsupella sphacelata	LC	NS
Marsupella sprucei	LC	NS
Marsupella stableri	NT	NS
Meesia uliginosa	LC	NS
Mesoptychia gillmanii	NT	NS
Mesoptychia heterocolpos	LC	NS
Microbryum starckeanum	LC	NS
Micromitrium tenerum	CR	NR
Mielichhoferia elongata	VU	NR
Mnium thomsonii	LC	NS
Myrinia pulvinata	NT	NS
Myurella julacea	LC	NS
Nardia geoscyphus	LC	NS
Nardia insecta	CR	NR
Nyholmiella obtusifolia	LC	NS
Obtusifolium obtusum	LC	NS
Odontoschisma francisci	LC	NS
Oedipodium griffithianum	NT	NS
Oleolophozia perssonii	LC	NS
Oncophorus virens	NT	NS
Orthodontium gracile	CR	NR
Orthothecium rufescens	LC	NS
Orthotrichum columbicum	NA	NR
Orthotrichum pallens	LC	NR
Orthotrichum patens	CR
Orthotrichum scanicum	NA	NR
Pallavicinia lyellii	EN	NS
Pedinophyllum interruptum	LC	NR
Petalophyllum ralfsii	VU	NS
Phaeoceros carolinianus	LC	NS
Philonotis caespitosa	LC	NS
Philonotis marchica	CR	NR
Philonotis rigida	VU	NR
Philonotis tomentella	VU	NS
Physcomitrium eurystomum	EN	NR
Physcomitrium readeri	DD
Physcomitrium sphaericum	LC	NS
Plagiochila heterophylla	LC	NS
Plagiopus oederianus	LC	NS
Plagiothecium cavifolium	LC	NS
Plagiothecium platyphyllum	LC	NS
Plasteurhynchium meridionale	CR	NR
Plasteurhynchium striatulum	LC	NS
Platydictya jungermannioides	LC	NS
Platyhypnum duriusculum	LC	NS
Pohlia andalusica	DD	NR
Pohlia filum	LC	NS
Pohlia flexuosa	LC	NS
Pohlia ludwigii	NT	NS
Pohlia proligera	LC	NR
Porella pinnata	LC	NS
Pottiopsis caespitosa	LC	NS
Protolophozia herzogiana	CR	NR
Pseudanomodon attenuatus	VU	NR
Pseudobryum cinclidioides	LC	NS
Pseudocampylium radicale	LC	NS
Pseudoleskeella catenulata	LC	NS
Pseudoleskeella rupestris	LC	NS
Pterigynandrum filiforme	LC	NS
Pterygoneurum lamellatum	CR(PE)	NR
Pterygoneurum ovatum	LC	NS
Pterygoneurum papillosum	VU	NR
Ptychostomum touwii	DD
Pylaisia polyantha	LC	NS
Racomitrium canescens	LC	NS
Racomitrium macounii	LC	NS
Radula voluta	NT	NS
Rhynchostegiella curviseta	LC	NS
Rhynchostegiella litorea	LC	NS
Rhynchostegium alopecuroides	LC	NR
Rhynchostegium rotundifolium	CR	NR
Rhytidiadelphus subpinnatus	LC	NS
Rhytidium rugosum	LC	NS
Riccia beyrichiana	LC	NS
Riccia bifurca	EN	NR
Riccia canaliculata	VU	NR
Riccia crozalsii	DD	NR
Riccia crystallina	LC	NR
Riccia huebeneriana	LC	NS
Riccia nigrella	CR	NR
Riccia rhenana	DD	NR
Ricciocarpos natans	LC	NS
Scapania calcicola	LC	NS
Scapania curta	DD	NR
Scapania cuspiduligera	LC	NS
Scapania degenii	LC	NS
Scapania lingulata	LC	NS
Scapania ornithopoides	LC	NS
Scapania paludicola	DD	NS
Scapania paludosa	NT	NS
Scapania praetervisa	EN	NR
Schistidium agassizii	LC	NS
Schistidium confertum	LC	NR
Schistidium frigidum	LC	NR
Schistidium helveticum	DD	NR
Schistidium papillosum	LC	NS
Schistidium pruinosum	LC	NS
Schistidium robustum	LC	NS
Schistidium trichodon	LC	NS
Schistochilopsis opacifolia	LC	NS
Scopelophila cataractae	EN	NS
Seligeria acutifolia	LC	NS
Seligeria brevifolia	EN	NR
Seligeria carniolica	EN	NR
Seligeria donniana	LC	NS
Seligeria oelandica	CR	NR
Seligeria patula	NT	NS
Seligeria pusilla	LC	NS
Sematophyllum substrumulosum	LC	NS
Serpoleskea confervoides	LC	NS
Solenostoma confertissimum	LC	NS
Solenostoma subellipticum	LC	NS
Southbya nigrella	CR	NR
Southbya tophacea	EN	NR
Sphaerocarpos europaeus	LC	NS
Sphaerocarpos michelii	LC	NS
Sphagnum affine	LC	NS
Sphagnum balticum	VU	NR
Sphagnum divinum	DD
Sphagnum majus	LC	NS
Sphagnum platyphyllum	LC	NS
Sphagnum pulchrum	LC	NS
Sphagnum riparium	LC	NS
Sphagnum strictum	LC	NS
Sphagnum subsecundum	LC	NS
Sphenolobopsis pearsonii	LC	NS
Splachnum vasculosum	EN	NS
Stereodon hamulosus	LC	NS
Syntrichia princeps	VU	NR
Syzygiella autumnalis	LC	NS
Targionia hypophylla	NT	NS
Telaranea europaea	CR	NR
Tetralophozia setiformis	LC	NS
Tetrodontium repandum	CR(PE)
Thamnobryum angustifolium	DD(TU)	NR
Thamnobryum cataractarum	DD(TU)	NR
Thamnobryum maderense	DD(TU)
Thuidium recognitum	LC	NS
Timmia megapolitana	VU	NR
Tomentypnum nitens	VU	NS
Tortella densa	LC	NS
Tortella inclinata	LC	NS
Tortella inflexa	LC	NS
Tortella squarrosa	LC	NS
Tortula amplexa	NA	NR
Tortula atrovirens	LC	NS
Tortula bolanderi	EN
Tortula canescens	EN	NR
Tortula cernua	CR	NR
Tortula cuneifolia	CR	NR
Tortula freibergii	LC	NS
Tortula pallida	DD
Tortula schimperi	LC	NS
Tortula solmsii	EN	NR
Tortula vahliana	VU	NR
Tortula wilsonii	EN	NS
Tricholepidozia tetradactyla	NA	NR
Tritomaria exsecta	LC	NS
Ulota calvescens	LC	NS
Ulota coarctata	LC	NS
Weissia condensa	LC	NS
Weissia levieri	EN	NR
Weissia rostellata	LC	NS
Weissia rutilans	LC	NS
Weissia squarrosa	LC	NS
Weissia sterilis	LC	NS
Weissia wilsonii	LC	NR
Zygodon gracilis	VU	NR
